# Apiaceae *FNS I* originated from *F3H* through tandem gene duplication

**DOI:** 10.1101/2022.02.16.480750

**Authors:** Boas Pucker, Massimo Iorizzo

## Abstract

**Background:** Flavonoids are specialized metabolites with numerous biological functions in stress response and reproduction of plants. Flavones are one subgroup that is produced by the flavone synthase (FNS). Two distinct enzyme families evolved that can catalyze the biosynthesis of flavones. While the membrane-bound FNS II is widely distributed in seed plants, one lineage of soluble FNS I appeared to be unique to Apiaceae species.

**Results:** We show through phylogenetic and comparative genomic analyses that Apiaceae *FNS I* evolved through tandem gene duplication of flavanone 3-hydroxylase (*F3H)* followed by neofunctionalization. Currently available datasets suggest that this event happened within the Apiaceae in a common ancestor of *Daucus carota* and *Apium graveolens*. The results also support previous findings that *FNS I* in the Apiaceae evolved independent of *FNS I* in other plant species.

**Conclusion:** We validated a long standing hypothesis about the evolution of Apiaceae FNS I and predicted the phylogenetic position of this event. Our results explain how an Apiaceae-specific *FNS I* lineage evolved and confirm independence from other *FNS I* lineages reported in non-Apiaceae species.
