## Supplementary material for "Apiaceae *FNS I* originated from *F3H* through tandem gene duplication": S5 File

CandidateGene	GeneID	SpearmanCorrelation	adjusted_p-value	FunctionalAnnotation
DCAR_009483	DCAR_006772	0.8761249519281782	5.68818982378209e-43	AT4G22880.LDOX.leucoanthocyanidin dioxygenase.Gene
DCAR_009483	DCAR_030786	0.8712622892611213	7.5888790829293e-42	AT5G13930.TT4.Chalcone and stilbene synthase family protein.Gene
DCAR_009483	DCAR_029082	0.8532892150127427	4.717700687518654e-38	AT4G15480.UGT84A1.UDP-Glycosyltransferase superfamily protein.Gene
DCAR_009483	DCAR_021269	0.8361186873031609	7.115206604811063e-35	AT5G54010.UDP-Glycosyltransferase superfamily protein.Gene
DCAR_009483	DCAR_009912	0.8308164947888625	5.756088649154004e-34	AT5G17050.UGT78D2.UDP-glucosyl transferase 78D2.Gene
DCAR_009483	DCAR_003401	0.8037015292352835	9.034773805257158e-30	AT3G03190.GSTF11.glutathione S-transferase F11.Gene
DCAR_009483	DCAR_023675	0.7986104842994652	4.686743761529617e-29	N/A
DCAR_009483	DCAR_020669	0.7770852859383501	3.029276373077691e-26	AT5G20950.Glycosyl hydrolase family protein.Gene
DCAR_009483	DCAR_014032	0.6996662546302146	2.847696743351386e-18	AT5G07990.TT7.Cytochrome P450 superfamily protein.Gene
DCAR_009483	DCAR_021485	0.6857204321326122	4.2134552511204783e-17	AT5G42800.DFR.dihydroflavonol 4-reductase.Gene
DCAR_009483	DCAR_021490	0.681760992735127	8.811167337786544e-17	AT4G36220.FAH1.ferulic acid 5-hydroxylase 1.Gene
DCAR_009483	DCAR_027694	0.6676762448324044	1.109249177730888e-15	AT3G55120.TT5.Chalcone-flavanone isomerase family protein.Gene
DCAR_009483	DCAR_020625	0.6500629319596477	2.1834130521158775e-14	N/A
